# HES1 contributes to high salt stress response as an enhancer of NFAT5-DNA binding

**DOI:** 10.1101/2022.10.10.511678

**Authors:** Hiroki Ryuno, Yusuke Hanafusa, Isao Naguro, Hidenori Ichijo

## Abstract

High salt conditions and subsequent hyperosmolarity are injurious cellular stresses but can activate immune signaling. Nuclear factor of activated T-cells 5 (NFAT5) is an essential transcription factor that induces osmoprotective genes such as aldose reductase (AR) and betaine-GABA transporter 1 (BGT1). High salt stress-mediated NFAT5 activation is also reported to accelerate the inflammatory response and autoimmune diseases. However, the systemic regulation of NFAT5 remains unclear. Here, we performed a genome-wide siRNA screen to comprehensively identify the upstream factors of NFAT5. We monitored NFAT5 nuclear translocation and identified one of the Notch signaling effectors, Hairy and enhancer of split-1 (HES1), as a novel positive regulator of NFAT5. HES1 was induced by high salinity via ERK signaling and facilitated NFAT5 recruitment to its target promoter region, resulting in the proper induction of osmoprotective genes and cytoprotection under high salt stress. These findings suggest that although HES1 is well known as a transcriptional repressor, it positively regulates NFAT5-dependent transcription in the context of a high salinity/hyperosmotic response.

**One Sentence Summary:** HES1 contributes to high salinity/hyperosmotic response through positive regulation of NFAT5-dependent transcription.
