## Supplementary material for "HES1 contributes to high salt stress response as an enhancer of NFAT5-DNA binding": Data file S1

### Sheet: 220930_Data_file_S1
Data file S1. Positive Genes of Genome-wide siRNA Screen
We treated the stable HeLa cells transfected with siRNAs against genome-wide genes (>18000) with 500 mOsm NaCl for three hours and assessed the effect of siRNAs on NFAT5 nuclear translocation. The genes whose knockdown decreased NFAT5 nuclear translocation than the knockdown of c-Abl1 are listed here.
RANK	EntrezGene_ID	Gene	NFAT5_TL_ratio
1	219428	OR4C16	0.203052
2	9789	SPCS2	0.304599
3	84217	ZMYND12	0.310652
4	6370	CCL25	0.327384
5	8939	FUBP3	0.338666
6	7479	WNT8B	0.347994
7	27004	TCL6	0.352846
8	860	RUNX2	0.360108
9	3837	KPNB1	0.360527
10	9975	NR1D2	0.361741
11	10201	NME6	0.365659
12	399473	SPRED3	0.367876
13	66002	CYP4F12	0.369881
14	55690	PACS1	0.37001
15	22823	MTF2	0.370047
16	152	ADRA2C	0.372694
17	3601	IL15RA	0.373381
18	3579	CXCR2	0.383656
19	55356	SLC22A15	0.383982
20	57653	BDAG1	0.384854
21	5002	SLC22A18	0.387621
22	7783	ZP2	0.387961
23	25837	RAB26	0.388567
24	27183	VPS4A	0.392438
25	6123	RPL3L	0.39331
26	26230	TIAM2	0.395231
27	9755	TBKBP1	0.395496
28	51365	PLA1A	0.399295
29	374920	C19orf68	0.399848
30	10300	KATNB1	0.400844
31	9752	PCDHA9	0.401716
32	256892	OR51F1	0.404153
33	1838	DTNB	0.404518
34	248	ALPI	0.405373
35	55586	MIOX	0.406489
36	151903	CCDC12	0.409356
37	4357	MPST	0.410344
38	26219	OR1J4	0.411081
39	120237	DBX1	0.412263
40	158046	NXNL2	0.413041
41	55861	DBNDD2	0.41326
42	4589	MUC7	0.413572
43	3678	ITGA5	0.413719
44	1770	DNAH9	0.415839
45	158219	TTC39B	0.416926
46	200312	RNF215	0.417667
47	2030	SLC29A1	0.418303
48	2953	GSTT2	0.418914
49	54843	SYTL2	0.419906
50	10280	SIGMAR1	0.420527
51	64763	ZNF574	0.421256
52	392391	OR5C1	0.421256
53	124923	SGK494	0.421559
54	386676	KRTAP10-9	0.422478
55	728461	CSAG2	0.422956
56	2907	GRINA	0.425989
57	147700	KLC3	0.426623
58	4052	LTBP1	0.427023
59	9311	ASIC3	0.427998
60	6688	SPI1	0.429543
61	219928	MRGPRF	0.433481
62	9744	ACAP1	0.435415
63	64091	POPDC2	0.436817
64	9241	NOG	0.437697
65	649853	HLA-A29.1	0.4377
66	3151	HMGN2	0.438308
67	64651	CSRNP1	0.43855
68	1232	CCR3	0.43946
69	388364	TMIGD1	0.439979
70	8544	PIR	0.440171
71	10612	TRIM3	0.440485
72	4489	MT1A	0.440929
73	6770	STAR	0.441332
74	203569	PAGE2	0.441482
75	51026	GOLT1B	0.441878
76	51060	TXNDC12	0.442984
77	10629	TAF6L	0.44366
78	7592	ZNF41	0.444649
79	8620	NPFF	0.444908
80	84108	PCGF6	0.445445
81	28956	LAMTOR2	0.445973
82	51471	NAT8B	0.44616
83	55613	MTMR8	0.446697
84	4188	MDFI	0.447054
85	2880	GPX5	0.448197
86	51022	GLRX2	0.449486
87	6543	SLC8A2	0.450166
88	1761	DMRT1	0.450505
89	113540	CMTM1	0.450632
90	122042	RXFP2	0.452053
91	23633	KPNA6	0.452195
92	5619	PRM1	0.453295
93	6752	SSTR2	0.453412
94	9531	BAG3	0.453574
95	79922	MRM1	0.453678
96	51805	COQ3	0.45416
97	116969	ART5	0.454346
98	4985	OPRD1	0.454408
99	56914	OTOR	0.45469
100	441381	LRRC24	0.455285
101	64927	TTC23	0.455384
102	83550	GPR101	0.456401
103	2359	FPR3	0.457398
104	1144	CHRND	0.458424
105	56985	C17orf48	0.458847
106	114791	TUBGCP5	0.460506
107	283294	C11orf47	0.461147
108	8243	SMC1A	0.46118
109	9034	CCRL2	0.461384
110	388228	SBK1	0.461521
111	7323	UBE2D3	0.461887
112	9221	NOLC1	0.461988
113	57655	GRAMD1A	0.46335
114	22828	SCAF8	0.46354
115	142891	SAMD8	0.463992
116	2151	F2RL2	0.464373
117	146845	WDR16	0.464389
118	162	AP1B1	0.46457
119	140739	UBE2F	0.464874
120	3002	GZMB	0.465432
121	148423	C1orf52	0.465463
122	8739	HRK	0.465652
123	10073	SNUPN	0.465653
124	55818	KDM3A	0.46568
125	23099	ZBTB43	0.466012
126	55796	MBNL3	0.466551
127	6773	STAT2	0.466681
128	90527	DUOXA1	0.467448
129	27141	CIDEB	0.467652
130	6499	SKIV2L	0.467832
131	284613	CYB561D1	0.46802
132	3797	KIF3C	0.468182
133	161003	STOML3	0.468279
134	80213	TM2D3	0.46843
135	9028	RHBDL1	0.46849
136	9883	POM121	0.468526
137	2000	ELF4	0.468726
138	27166	PRELID1	0.469426
139	27294	DHDH	0.469871
140	222642	TSPO2	0.470157
141	5127	CDK16	0.470415
142	4345	CD200	0.470433
143	118430	MUCL1	0.470959
144	124402	FAM100A	0.471358
145	57407	NMRAL1	0.471731
146	54575	UGT1A10	0.471837
147	157285	SGK223	0.471852
148	91703	ACY3	0.472471
149	4837	NNMT	0.472573
150	56138	PCDHA11	0.47323
151	2172	FABP6	0.473464
152	6016	RIT1	0.473691
153	51052	PRLH	0.473713
154	7066	THPO	0.473752
155	6402	SELL	0.474506
156	57823	SLAMF7	0.475173
157	127294	MYOM3	0.476195
158	140893	C20orf151	0.476456
159	118738	ZNF488	0.476885
160	11254	SLC6A14	0.477186
161	399669	ZNF321P	0.477862
162	389136	VGLL3	0.477862
163	746	C11orf10	0.478184
164	3898	LAD1	0.478227
165	140701	ABHD16B	0.478237
166	51128	SAR1B	0.478845
167	339768	ESPNL	0.478874
168	51035	UBXN1	0.479283
169	137872	ADHFE1	0.479356
170	843	CASP10	0.479408
171	80235	PIGZ	0.4797
172	51397	COMMD10	0.479871
173	286234	FAM75E1	0.479985
174	4702	NDUFA8	0.480063
175	157983	C9orf66	0.480141
176	284323	ZNF780A	0.480853
177	8749	ADAM18	0.481393
178	51402	HSFX1	0.481641
179	64131	XYLT1	0.481782
180	145501	ISM2	0.482059
181	6004	RGS16	0.482147
182	55330	CNO	0.482335
183	8399	PLA2G10	0.482341
184	55671	SMEK1	0.483341
185	55643	BTBD2	0.48339
186	154064	RAET1L	0.48368
187	168544	ZNF467	0.483784
188	91461	PKDCC	0.483823
189	386617	KCTD8	0.484381
190	79841	AGBL2	0.48464
191	25855	BRMS1	0.484976
192	10491	CRTAP	0.485602
193	137797	LYPD2	0.485987
194	3125	HLA-DRB3	0.486152
195	5903	RANBP2	0.486231
196	56894	AGPAT3	0.486321
197	133558	HEATR7B2	0.487113
198	3274	HRH2	0.487293
199	1510	CTSE	0.487348
200	515	ATP5F1	0.487439
201	5552	SRGN	0.487587
202	339201	C17orf65	0.487701
203	84461	NEURL4	0.488118
204	55954	ZMAT5	0.488339
205	11193	WBP4	0.488446
206	6500	SKP1	0.488618
207	25847	ANAPC13	0.48864
208	81629	TSSK3	0.488811
209	79672	FN3KRP	0.488811
210	112574	SNX18	0.488941
211	286451	YIPF6	0.489007
212	57057	TBX20	0.489144
213	55654	TMEM127	0.489333
214	8076	MFAP5	0.489481
215	84065	TMEM222	0.489573
216	23552	CDK20	0.489808
217	80007	C10orf88	0.490089
218	10917	BTNL3	0.490137
219	56241	SUSD2	0.490263
220	3361	HTR5A	0.490282
221	85015	USP45	0.490326
222	5704	PSMC4	0.490716
223	54763	ROPN1	0.490986
224	9409	PEX16	0.491003
225	91608	RASL10B	0.491314
226	51066	C3orf32	0.491551
227	2109	ETFB	0.491718
228	2629	GBA	0.491718
229	92170	MTG1	0.491801
230	5563	PRKAA2	0.491819
231	7483	WNT9A	0.4919
232	388759	C1orf229	0.491947
233	6478	SIAH2	0.492073
234	2016	EMX1	0.492252
235	390212	GPR152	0.492275
236	653404	FOXD4L6	0.492457
237	9967	THRAP3	0.492534
238	10131	TRAP1	0.49324
239	5957	RCVRN	0.493436
240	114781	BTBD9	0.493567
241	9450	LY86	0.493571
242	79083	MLPH	0.493621
243	2637	GBX2	0.494332
244	10233	LRRC23	0.494415
245	2249	FGF4	0.494493
246	27347	STK39	0.49483
247	2342	FNTB	0.495193
248	6594	SMARCA1	0.495278
249	79065	ATG9A	0.495611
250	2045	EPHA7	0.495794
251	8798	DYRK4	0.495794
252	5791	PTPRE	0.495893
253	4917	NTN3	0.49616
254	54463	FAM134B	0.496324
255	22932	POMZP3	0.496391
256	650293	LOC650293	0.496435
257	54901	CDKAL1	0.496435
258	23362	PSD3	0.496544
259	81563	C1orf21	0.496632
260	2125	EVPL	0.496725
261	4242	MFNG	0.496928
262	5155	PDGFB	0.496928
263	5432	POLR2C	0.496928
264	122042	RXFP2	0.452053
265	256329	C11orf35	0.49729
266	27013	CNPPD1	0.497779
267	5950	RBP4	0.498182
268	80709	AKNA	0.498397
269	29894	CPSF1	0.498397
270	10465	PPIH	0.498433
271	8733	GPAA1	0.498433
272	80346	REEP4	0.498489
273	84878	ZBTB45	0.49851
274	55255	WDR41	0.498914
275	25961	NUDT13	0.499267
276	341032	C11orf53	0.49948
277	84826	SFT2D3	0.500041
278	10066	SCAMP2	0.500111
279	6879	TAF7	0.500159
280	341567	H1FNT	0.500289
281	9014	TAF1B	0.500818
282	3101	HK3	0.501051
283	54807	ZNF586	0.501067
284	5121	PCP4	0.501067
285	8309	ACOX2	0.501195
286	6344	SCTR	0.501244
287	5333	PLCD1	0.501244
288	7374	UNG	0.50179
289	11156	PTP4A3	0.501796
290	27076	LYPD3	0.501962
291	90488	C12orf23	0.502014
292	9994	CASP8AP2	0.502195
293	9128	PRPF4	0.50226
294	50615	IL21R	0.503221
295	2865	FFAR3	0.503237
296	1938	EEF2	0.503637
297	6722	SRF	0.503863
298	158	ADSL	0.503863
299	768329	KIR3DP1	0.503881
300	9252	RPS6KA5	0.504016
301	5810	RAD1	0.50421
302	2669	GEM	0.50421
303	83541	FAM110A	0.504435
304	222521	C6orf224	0.504653
305	9688	NUP93	0.504863
306	197407	ZNF48	0.504873
307	84317	CCDC115	0.505011
308	118442	GPR62	0.50523
309	10482	NXF1	0.505544
310	874	CBR3	0.505635
311	50804	MYEF2	0.505666
312	7294	TXK	0.505703
313	319101	KRT73	0.505703
314	195828	ZNF367	0.505732
315	92979	2022-03-09	0.505963
316	654348	PRAMEF16	0.506241
317	83590	TMUB1	0.506417
318	58524	DMRT3	0.506641
319	7274	TTPA	0.506652
320	158293	FAM120AOS	0.506698
321	339501	PRSS38	0.506848
322	494470	RNF165	0.506874
323	116534	MRGPRE	0.506874
324	5028	P2RY1	0.507223
325	51397	COMMD10	0.479871
326	23559	WBP1	0.507354
327	6423	SFRP2	0.507583
328	2623	GATA1	0.507741
329	364	AQP7	0.507834
330	254910	LCE5A	0.507873
331	997	CDC34	0.507947
332	84337	ELOF1	0.508059
333	283416	C12orf61	0.508343
334	6900	CNTN2	0.508499
335	55009	C19orf24	0.508539
336	90952	ESAM	0.508684
337	349565	NMNAT3	0.508743
338	5150	PDE7A	0.509006
339	22809	ATF5	0.509025
340	81544	GDPD5	0.509225
341	10204	NUTF2	0.509269
342	23545	ATP6V0A2	0.509324
343	9001	HAP1	0.509324
344	3048	HBG2	0.509513
345	7780	SLC30A2	0.509621
346	3241	HPCAL1	0.509781
347	25865	PRKD2	0.509946
348	5314	PKHD1	0.51017
349	64062	RBM26	0.510225
350	23060	ZNF609	0.510488
351	217	ALDH2	0.510646
352	55771	PRR11	0.510676
353	55670	PEX26	0.510819
354	548645	DNAJC25	0.510819
355	27179	IL36A	0.510889
356	6850	SYK	0.510889
357	51320	MEX3C	0.510923
358	20	ABCA2	0.511239
359	80012	PHC3	0.511604
360	5676	PSG7	0.51161
361	29104	N6AMT1	0.511647
362	4647	MYO7A	0.511651
363	54107	POLE3	0.51166
364	55884	WSB2	0.51166
365	3665	IRF7	0.511972
366	55897	MESP1	0.512132
367	4608	MYBPH	0.512248
368	137682	C8orf38	0.512742
369	140609	NEK7	0.512897
370	3606	IL18	0.512907
371	23262	PPIP5K2	0.513108
372	390199	OR4D9	0.513113
373	6294	SAFB	0.513439
374	79711	IPO4	0.513457
375	282809	POC1B	0.51375
376	353144	LCE3C	0.514004
377	55811	ADCY10	0.514194
378	81796	SLCO5A1	0.514432
379	163227	ZNF100	0.514461
380	51191	HERC5	0.514646
381	55107	ANO1	0.514868
382	9882	TBC1D4	0.515075
383	340811	AKR1CL1	0.515075
384	130589	GALM	0.515085
385	284403	WDR62	0.515298
386	85416	ZIC5	0.515352
387	1134	CHRNA1	0.515723
388	5901	RAN	0.515819
389	57594	HOMEZ	0.515822
390	57089	ENTPD7	0.515925
391	317649	EIF4E3	0.515975
392	116071	BATF2	0.516187
393	54221	SNTG2	0.516333
394	578	BAK1	0.516377
395	539	ATP5O	0.516456
396	3811	KIR3DL1	0.516494
397	3613	IMPA2	0.516555
398	440400	RNASEK	0.516587
399	10887	PROKR1	0.516632
400	55238	SLC38A7	0.516632
401	1186	CLCN7	0.516709
402	6899	TBX1	0.516754
403	58472	SQRDL	0.516756
404	5926	ARID4A	0.516828
405	119016	AGAP4	0.516903
406	9452	ITM2A	0.516903
407	6716	SRD5A2	0.516963
408	1302	COL11A2	0.516986
409	3444	IFNA7	0.51707
410	2259	FGF14	0.517153
411	9828	ARHGEF17	0.517153
412	92104	TTC30A	0.517182
413	25844	YIPF3	0.517204
414	1401	CRP	0.517242
415	55975	KLHL7	0.517282
416	1471	CST3	0.517539
417	58497	PRUNE	0.517612
418	752	FMNL1	0.51766
419	55257	C20orf20	0.517731
420	79692	ZNF322	0.517731
421	84240	ZCCHC9	0.517768
422	4048	LTA4H	0.517791
423	9412	MED21	0.518169
424	593	BCKDHA	0.518322
425	51621	KLF13	0.518424
426	3146	HMGB1	0.518656
427	284086	NEK8	0.518738
428	129852	C2orf73	0.51879
429	11226	GALNT6	0.518814
430	79735	TBC1D17	0.51883
431	51366	UBR5	0.51886
432	57048	PLSCR3	0.51889
433	4343	MOV10	0.51889
434	2191	FAP	0.51911
435	414059	TBC1D3B	0.519293
436	7023	TFAP4	0.519294
437	205147	FAM123C	0.51944
438	27332	ZNF638	0.519496
439	4741	NEFM	0.519794
440	9625	AATK	0.519828
441	2175	FANCA	0.519857
442	8692	HYAL2	0.520104
443	9785	DHX38	0.520391
444	389293	ISCA1P1	0.520568
445	51019	CCDC53	0.520606
446	113179	ADAT3	0.520678
447	359787	DPPA3	0.520753
448	84891	ZSCAN10	0.520801
449	1956	EGFR	0.520817
450	410	ARSA	0.520861
451	732	C8B	0.520974
452	7353	UFD1L	0.521095
453	3269	HRH1	0.521174
454	54776	PPP1R12C	0.521305
455	126129	CPT1C	0.521375
456	9965	FGF19	0.521624
457	142	PARP1	0.52166
458	9031	BAZ1B	0.521836
459	29988	SLC2A8	0.521884
460	3798	KIF5A	0.521884
461	79586	CHPF	0.521905
462	9121	SLC16A5	0.522233
463	9242	MSC	0.522256
464	4016	LOXL1	0.522358
465	121214	SDR9C7	0.522388
466	3730	KAL1	0.522844
467	6712	SPTBN2	0.522924
468	53942	CNTN5	0.523142
469	64789	DEM1	0.523301
470	147949	ZNF583	0.523611
471	8846	ALKBH1	0.523631
472	214	ALCAM	0.523719
473	3434	IFIT1	0.523735
474	3004	GZMM	0.523762
475	2334	AFF2	0.523823
476	10081	PDCD7	0.524127
477	9215	LARGE	0.524245
478	26223	FBXL21	0.524601
479	118424	UBE2J2	0.524601
480	257068	PLCXD2	0.524766
481	6999	TDO2	0.524904
482	27255	CNTN6	0.524941
483	1816	DRD5	0.524941
484	83744	ZNF484	0.525058
485	79953	SYNDIG1	0.525109
486	29899	GPSM2	0.525545
487	5884	RAD17	0.525929
488	81856	ZNF611	0.525984
489	10959	TMED2	0.526133
490	11250	GPR45	0.526157
491	140947	C5orf20	0.526237
492	84792	FAM220A	0.526267
493	146849	CCDC42	0.526283
494	79269	DCAF10	0.526723
495	152405	C3orf30	0.526845
496	293	SLC25A6	0.526923
497	3836	KPNA1	0.526949
498	7355	SLC35A2	0.526949
499	79848	CSPP1	0.527228
500	57165	GJC2	0.527229
501	8392	OR3A3	0.527289
502	116238	TLCD1	0.527355
503	1800	DPEP1	0.527556
504	9582	APOBEC3B	0.527668
505	120824	LOC120824	0.527788
506	6781	STC1	0.52783
507	1020	CDK5	0.527952
508	2739	GLO1	0.527985
509	57576	KIF17	0.528024
510	64434	NOM1	0.528122
511	1183	CLCN4	0.528405
512	83641	FAM107B	0.528643
513	157506	RDH10	0.52897
514	6419	SETMAR	0.528987
515	7850	IL1R2	0.528987
516	1820	ARID3A	0.529019
517	200350	FOXD4L1	0.529114
518	201176	ARHGAP27	0.529211
519	55972	SLC25A40	0.529211
520	219844	HYLS1	0.529211
521	10019	SH2B3	0.529211
522	25987	TSKU	0.529211
523	4982	TNFRSF11B	0.529219
524	91368	CDKN2AIPNL	0.52932
525	55177	FAM82A2	0.52966
526	126859	AXDND1	0.52966
527	353219	KAAG1	0.529681
528	84659	RNASE7	0.529762
529	81790	RNF170	0.529773
530	4995	OR3A2	0.529792
531	169166	SNX31	0.529848
532	55908	C19orf80	0.529848
533	115399	LRRC56	0.529867
534	2624	GATA2	0.529915
535	7582	ZNF33B	0.529972
536	57026	PDXP	0.530006
537	8778	SIGLEC5	0.530323
538	6160	RPL31	0.530348
539	93081	TEX30	0.530414
540	144423	GLT1D1	0.53075
541	79665	DHX40	0.53094
542	83607	AMMECR1L	0.530958
543	8383	OR1A1	0.530963
544	57602	USP36	0.531021
545	4842	NOS1	0.531025
546	89846	FGD3	0.531145
547	284992	CCDC150	0.531146
548	132660	LIN54	0.531313
549	79607	FAM118B	0.53143
550	747	DAGLA	0.531619
551	114783	LMTK3	0.531688
552	25989	ULK3	0.531688
553	145741	C2CD4A	0.531771
554	4814	NINJ1	0.531808
555	79641	ROGDI	0.531856
556	57181	SLC39A10	0.531927
557	79783	C7orf10	0.531992
558	3954	LETM1	0.532126
559	147179	WIPF2	0.532184
560	51209	RAB9B	0.532203
561	124152	IQCK	0.532446
562	83752	LONP2	0.532462
563	51102	MECR	0.532659
564	6794	STK11	0.532704
565	4878	NPPA	0.532762
566	10002	NR2E3	0.532778
567	9980	DOPEY2	0.532889
568	10287	RGS19	0.53291
569	79039	DDX54	0.533064
570	124773	C17orf64	0.533175
571	164668	APOBEC3H	0.533273
572	339184	CCDC144NL	0.533291
573	5366	PMAIP1	0.533431
574	80173	IFT74	0.533462
575	392309	OR13J1	0.533508
576	3675	ITGA3	0.533608
577	11074	TRIM31	0.533741
578	115294	PCMTD1	0.533779
579	2101	ESRRA	0.533881
580	125997	MBD3L2	0.533908
581	56342	PPAN	0.533989
582	3759	KCNJ2	0.534265
583	10036	CHAF1A	0.534612
584	56978	PRDM8	0.53463
585	7006	TEC	0.534652
586	3135	HLA-G	0.534755
587	3703	STT3A	0.535102
588	1525	CXADR	0.535125
589	4905	NSF	0.535187
590	57132	CHMP1B	0.535494
591	374955	SPATA21	0.535494
592	170392	OIT3	0.535551
593	8814	CDKL1	0.535641
594	5912	RAP2B	0.536007
595	9253	NUMBL	0.536233
596	53838	C11orf24	0.536465
597	256933	NPB	0.536494
598	26589	MRPL46	0.536614
599	11123	RCAN3	0.53666
600	338879	RNASE10	0.536667
601	55540	IL17RB	0.536732
602	3164	NR4A1	0.536784
603	65123	INTS3	0.536919
604	1264	CNN1	0.537134
605	157708	SEC11B	0.537177
606	5275	SERPINB13	0.537234
607	10643	IGF2BP3	0.537493
608	57787	MARK4	0.537617
609	3014	H2AFX	0.537633
610	112398	EGLN2	0.537633
611	10079	ATP9A	0.537785
612	79075	DSCC1	0.537841
613	84720	PIGO	0.538098
614	5423	POLB	0.53816
615	5357	PLS1	0.538172
616	400668	PRSS57	0.538489
617	10235	RASGRP2	0.538558
618	50604	IL20	0.53857
619	7349	UCN	0.538597
620	3706	ITPKA	0.538689
621	6442	SGCA	0.538701
622	84667	HES7	0.538709
623	10137	RBM12	0.538753
624	362	AQP5	0.538813
625	931	MS4A1	0.538934
626	11202	KLK8	0.538961
627	552	AVPR1A	0.538993
628	8843	HCAR3	0.538993
629	54520	CCDC93	0.539121
630	273	AMPH	0.539167
631	10971	YWHAQ	0.539179
632	3612	IMPA1	0.539185
633	8483	CILP	0.539185
634	23281	MTUS2	0.539214
635	1136	CHRNA3	0.539389
636	53827	FXYD5	0.539389
637	80206	FHOD3	0.539436
638	57673	BEND3	0.539544
639	139628	FOXR2	0.539551
640	9641	IKBKE	0.539594
641	63905	MANBAL	0.539714
642	405	ARNT	0.539716
643	66005	CHID1	0.539801
644	85474	LBX2	0.539852
645	387328	ZNF322P1	0.539879
646	51280	GOLM1	0.539965
647	146562	C16orf71	0.540057
648	146754	DNAH2	0.540057
649	3357	HTR2B	0.540108
650	79027	ZNF655	0.540112
651	2747	GLUD2	0.540161
652	55422	ZNF331	0.540307
653	60598	KCNK15	0.540375
654	55596	ZCCHC8	0.540402
655	90665	TBL1Y	0.540409
656	64855	FAM129B	0.540425
657	146852	ODF4	0.540476
658	4320	MMP11	0.540575
659	3995	FADS3	0.540789
660	25928	SOSTDC1	0.540896
661	161145	TMEM229B	0.541101
662	339883	C3orf35	0.541103
663	79628	SH3TC2	0.541153
664	387264	KRTAP5-1	0.541207
665	140689	CBLN4	0.541263
666	11033	ADAP1	0.541415
667	23457	ABCB9	0.541537
668	226	ALDOA	0.541537
669	10087	COL4A3BP	0.54157
670	65266	WNK4	0.54157
671	5069	PAPPA	0.541589
672	51093	RRNAD1	0.541591
673	10608	MXD4	0.541622
674	259287	TAS2R41	0.541662
675	1603	DAD1	0.541674
676	150290	DUSP18	0.542137
677	8808	IL1RL2	0.542151
678	29990	PILRB	0.542258
679	387856	C12orf68	0.542342
680	404734	ANKHD1-EIF4EBP3	0.542342
681	3280	HES1	0.542611
682	6513	SLC2A1	0.542611
683	4059	BCAM	0.542663
684	55111	PLEKHJ1	0.542853
685	350383	GPR142	0.543008
686	5364	PLXNB1	0.543146
687	6121	RPE65	0.543146
688	683	BST1	0.543146
689	90293	KLHL13	0.543557
690	6450	SH3BGR	0.543606
691	2969	GTF2I	0.543693
692	124935	SLC43A2	0.54374
693	10044	SH2D3C	0.543792
694	57167	SALL4	0.543814
695	51013	EXOSC1	0.543833
696	11086	ADAM29	0.543924
697	2997	GYS1	0.544
698	60385	TSKS	0.544012
699	8270	LAGE3	0.544346
700	155435	RBM33	0.544391
701	390326	OR6C76	0.544476
702	7270	TTF1	0.544578
703	23786	BCL2L13	0.544578
704	79724	ZNF768	0.544639
705	130507	UBR3	0.544654
706	4355	MPP2	0.544675
707	10459	MAD2L2	0.544689
708	57171	DOLPP1	0.544689
709	22917	ZP1	0.544737
710	51244	C3orf19	0.544978
711	494119	SPANXN2	0.545067
712	9108	MTMR7	0.545088
713	57102	C12orf4	0.545088
714	200523	C2orf51	0.545257
715	353132	LCE1B	0.545303
716	26	ABP1	0.545305
717	8318	CDC45	0.545363
718	84167	C19orf44	0.545383
719	200407	CREG2	0.545394
720	399687	MYO18A	0.545452
721	10668	CGRRF1	0.545646
722	80149	ZC3H12A	0.545707
723	80308	FLAD1	0.545763
724	80328	ULBP2	0.545765
725	55357	TBC1D2	0.545765
726	23534	TNPO3	0.545845
727	729515	TMEM242	0.546011
728	25970	SH2B1	0.546058
729	10653	SPINT2	0.546102
730	6948	TCN2	0.546102
731	7417	VDAC2	0.546292
732	50856	CLEC4A	0.546304
733	83871	RAB34	0.546364
734	9414	TJP2	0.546512
735	203054	ADCK5	0.546512
736	11285	B4GALT7	0.546523
737	10061	ABCF2	0.546617
738	5192	PEX10	0.546638
739	8569	MKNK1	0.54667
740	57555	NLGN2	0.546701
741	7545	ZIC1	0.546702
742	487	ATP2A1	0.546722
743	3140	MR1	0.546742
744	84033	OBSCN	0.546785
745	150763	GPAT2	0.546793
746	199777	ZNF626	0.546825
747	60592	SCOC	0.546861
748	8817	FGF18	0.547023
749	84954	MPND	0.547049
750	113000	RPUSD1	0.547125
751	221044	UCMA	0.547143
752	7077	TIMP2	0.547213
753	3747	KCNC2	0.547278
754	84547	PGBD1	0.547354
755	64211	LHX5	0.547496
756	27090	ST6GALNAC4	0.547496
757	283159	OR8D1	0.547508
758	170680	PSORS1C2	0.547524
759	23765	IL17RA	0.547553
760	51351	ZNF117	0.547673
761	3456	IFNB1	0.547706
762	440712	C1orf186	0.547753
763	8760	CDS2	0.547935
764	286128	ZFP41	0.548
765	11212	PROSC	0.548027
766	80262	C16orf70	0.54804
767	6548	SLC9A1	0.54804
768	182	JAG1	0.54812
769	85450	ITPRIP	0.54812
770	343	AQP8	0.548352
771	146395	GSG1L	0.548419
772	158399	ZNF483	0.548422
773	80195	C10orf57	0.548422
774	7018	TF	0.548433
775	2329	FMO4	0.54849
776	64320	RNF25	0.548491
777	148281	SYT6	0.548622
778	440699	LRRC52	0.548656
779	120892	LRRK2	0.548665
780	23166	STAB1	0.548709
781	84795	PYROXD2	0.548709
782	80319	CXXC4	0.548733
783	11019	LIAS	0.548812
784	388649	C1orf146	0.548957
785	60673	C12orf44	0.549007
786	84340	GFM2	0.54913
787	84288	EFCAB2	0.549241
788	8645	KCNK5	0.54925
789	7755	ZNF205	0.549333
790	80314	EPC1	0.549372
791	4867	NPHP1	0.549508
792	3420	IDH3B	0.549529
793	30833	NT5C	0.549703
794	1861	TOR1A	0.549703
795	1807	DPYS	0.549803
796	59342	SCPEP1	0.54988
797	55352	C17orf79	0.550014
798	9555	H2AFY	0.550046
799	56265	CPXM1	0.550236
800	2967	GTF2H3	0.550391
801	115350	FCRL1	0.550411
802	191585	PLAC4	0.55043
803	57693	ZNF317	0.55043
804	2979	GUCA1B	0.550537
805	9922	IQSEC1	0.550606
806	2189	FANCG	0.550641
807	58504	ARHGAP22	0.550659
808	57326	PBXIP1	0.550715
809	10893	MMP24	0.550717
810	55273	TMEM100	0.550736
811	1832	DSP	0.550745
812	90525	SHF	0.551022
813	27239	GPR162	0.551069
814	653689	GSTT2B	0.551246
815	150468	CKAP2L	0.551249
816	1762	DMWD	0.551313
817	337973	KRTAP19-6	0.551405
818	7903	ST8SIA4	0.55141
819	5675	PSG6	0.551499
820	729974	LOC729974	0.551598
821	344752	AADACL2	0.551606
822	414	ARSD	0.551861
823	3977	LIFR	0.55187
824	10721	POLQ	0.55187
825	1340	COX6B1	0.552041
826	11211	FZD10	0.552066
827	136	ADORA2B	0.552066
828	139378	GPR112	0.552066
829	7203	CCT3	0.552158
830	9924	PAN2	0.552208
831	9410	SNRNP40	0.552324
832	135935	NOBOX	0.552324
833	3875	KRT18	0.552379
834	10798	OR5I1	0.552517
835	8655	DYNLL1	0.552583
836	3321	IGSF3	0.55259
837	51042	ZNF593	0.552644
838	6327	SCN2B	0.55296
839	51493	C22orf28	0.552995
840	203286	ANKS6	0.552995
841	2740	GLP1R	0.553062
842	10927	SPIN1	0.553157
843	4758	NEU1	0.553168
844	5134	PDCD2	0.553215
845	338662	OR8D4	0.553338
846	440068	CARD17	0.553415
847	64641	EBF2	0.553476
848	114804	RNF157	0.553583
849	766	CA7	0.553596
850	2877	GPX2	0.553596
851	5133	PDCD1	0.553636
852	79465	ULBP3	0.553648
853	2002	ELK1	0.55376
854	79572	ATP13A3	0.553894
855	343413	FCRL6	0.553981
856	140597	TCEAL2	0.553986
857	55556	ENOSF1	0.554069
858	23511	NUP188	0.554088
859	91120	ZNF682	0.554245
860	130617	ZFAND2B	0.554295
861	23601	CLEC5A	0.554319
862	147746	HIPK4	0.554418
863	11227	GALNT5	0.554524
864	22820	COPG1	0.554575
865	473	RERE	0.554581
866	51604	PIGT	0.554609
867	904	CCNT1	0.55463
868	3293	HSD17B3	0.55463
869	55361	PI4K2A	0.554651
870	24149	ZNF318	0.554665
871	100038246	TLX1NB	0.554676
872	84722	PSRC1	0.5548
873	56655	POLE4	0.55481
874	55002	TMCO3	0.554849
875	5744	PTHLH	0.554928
876	5669	PSG1	0.555036
877	339122	RAB43	0.555178
878	199870	FAM76A	0.555244
879	25926	NOL11	0.555274
880	6837	MED22	0.5553
881	51727	CMPK1	0.555406
882	9227	LRAT	0.555459
883	8548	BLZF1	0.555566
884	4838	NODAL	0.555569
885	388336	SHISA6	0.555592
886	283212	KLHL35	0.55562
887	3449	IFNA16	0.5557
888	339669	TEX33	0.555816
889	10747	MASP2	0.555835
890	56649	TMPRSS4	0.555835
891	117248	GALNTL2	0.555926
892	51667	NUB1	0.55597
893	2825	GPR1	0.556052
894	146779	EFCAB3	0.556058
895	7167	TPI1	0.556078
896	5356	PLRG1	0.556078
897	3588	IL10RB	0.556248
898	5616	PRKY	0.556394
899	11067	C10orf10	0.556451
900	3991	LIPE	0.556506
901	56104	PCDHGB1	0.556536
902	9221	NOLC1	0.461988
903	51429	SNX9	0.556551
904	4038	LRP4	0.556613
905	23516	SLC39A14	0.556613
906	57724	EPG5	0.556625
907	79038	ZFYVE21	0.556625
908	463	ZFHX3	0.556676
909	64170	CARD9	0.556691
910	7421	VDR	0.556704
911	8672	EIF4G3	0.556734
912	3219	HOXB9	0.556895
913	27236	ARFIP1	0.556923
914	4076	CAPRIN1	0.557066
915	23630	KCNE1L	0.557138
916	56659	KCNK13	0.557138
917	201254	STRA13	0.557163
918	10954	PDIA5	0.557217
919	54497	HEATR5B	0.557366
920	65220	NADK	0.557383
921	161176	C14orf49	0.557605
922	9513	FXR2	0.557605
923	23533	PIK3R5	0.557643
924	55176	SEC61A2	0.557725
925	56884	FSTL5	0.557781
926	153733	CCDC112	0.557795
927	80345	ZSCAN16	0.55795
928	64342	HS1BP3	0.55795
929	576	BAI2	0.558045
930	207063	DHRSX	0.558064
931	375056	MIA3	0.55818
932	1594	CYP27B1	0.558217
933	7745	ZNF192	0.558244
934	11025	LILRB3	0.558285
935	1153	CIRBP	0.558359
936	202374	STK32A	0.558371
937	23065	KIAA0090	0.558379
938	643853	TMPPE	0.558392
939	55090	MED9	0.558489
940	6439	SFTPB	0.558578
941	4846	NOS3	0.558723
942	10869	USP19	0.55874
943	51678	MPP6	0.558756
944	340665	CYP26C1	0.558816
945	6101	RP1	0.559016
946	254528	C16orf73	0.55908
947	142940	TRUB1	0.559165
948	53630	BCMO1	0.559224
949	378465	HSN2	0.559225
950	55829	SELS	0.559272
951	5610	EIF2AK2	0.559359
952	51528	JKAMP	0.559398
953	23373	CRTC1	0.559427
954	151258	SLC38A11	0.559574
955	114299	PALM2	0.559599
956	5157	PDGFRL	0.559638
957	6949	TCOF1	0.55974
958	5083	PAX9	0.559746
959	27350	APOBEC3C	0.559817
960	5224	PGAM2	0.559847
961	1280	COL2A1	0.559847
962	27099	SND1-IT1	0.559949
963	1312	COMT	0.559992
964	27125	AFF4	0.560071
965	115950	ZNF653	0.560088
966	83795	KCNK16	0.560097
967	5664	PSEN2	0.560138
968	1617	DAZ1	0.560218
969	5145	PDE6A	0.560218
970	51603	METTL13	0.560401
971	9376	SLC22A8	0.560455
972	6293	VPS52	0.560491
973	5130	PCYT1A	0.560583
974	147339	C18orf25	0.56062
975	85319	BAGE2	0.560653
976	79873	NUDT18	0.560741
977	6424	SFRP4	0.560746
978	55454	CSGALNACT2	0.56077
979	840	CASP7	0.560798
980	116448	OLIG1	0.560831
981	85289	KRTAP4-5	0.560885
982	113675	SDSL	0.561008
983	2965	GTF2H1	0.561336
984	83483	PLVAP	0.56134
985	9985	REC8	0.56134
986	8647	ABCB11	0.56139
987	653499	LGALS7B	0.561411
988	79695	GALNT12	0.561476
989	866	SERPINA6	0.561552
990	8317	CDC7	0.561634
991	114770	PGLYRP2	0.561707
992	627	BDNF	0.561711
993	4176	MCM7	0.56182
994	90167	FRMD7	0.561913
995	26256	CABYR	0.56192
996	79759	ZNF668	0.561969
997	401565	FAM166A	0.562025
998	162972	ZNF550	0.562033
999	114902	C1QTNF5	0.562033
1000	171568	POLR3H	0.562079
1001	29777	ABT1	0.562083
1002	404550	C16orf74	0.562103
1003	64285	RHBDF1	0.562168
1004	161742	SPRED1	0.562353
1005	115825	WDFY2	0.562353
1006	10116	FEM1B	0.562378
1007	7982	ST7	0.562403
1008	79145	CHCHD7	0.562403
1009	84678	KDM2B	0.562428
1010	4734	NEDD4	0.562428
1011	1209	CLPTM1	0.562505
1012	3714	JAG2	0.562691
1013	23569	PADI4	0.562712
1014	5798	PTPRN	0.562799
1015	525	ATP6V1B1	0.562816
1016	873	CBR1	0.562816
1017	389541	C7orf59	0.562955
1018	285971	ZNF775	0.562974
1019	25923	ATL3	0.563095
1020	168620	BHLHA15	0.56311
1021	154467	CCDC167	0.563149
1022	27315	PGAP2	0.563263
1023	6396	SEC13	0.563405
1024	5922	RASA2	0.563421
1025	3270	HRC	0.563423
1026	115560	ZNF501	0.563558
1027	4701	NDUFA7	0.563641
1028	259197	NCR3	0.563675
1029	308	ANXA5	0.563684
1030	9169	SCAF11	0.563783
1031	79177	ZNF576	0.563783
1032	399879	C11orf55	0.563897
1033	1896	EDA	0.563963
1034	2525	FUT3	0.564028
1035	196513	DCP1B	0.564036
1036	574028	CLLU1	0.564069
1037	83401	ELOVL3	0.564076
1038	4499	MT1M	0.564117
1039	126282	TNFAIP8L1	0.564117
1040	83444	INO80B	0.56413
1041	50619	DEF6	0.56413
1042	221927	BRAT1	0.564265
1043	5128	CDK17	0.5643
1044	29766	TMOD3	0.564411
1045	196403	DTX3	0.564495
1046	10424	PGRMC2	0.564518
1047	6575	SLC20A2	0.564518
1048	54985	HCFC1R1	0.56455
1049	219869	OR10G8	0.564615
1050	80139	ZNF703	0.564669
1051	10944	C11orf58	0.564888
1052	7097	TLR2	0.564906
1053	164127	C1orf65	0.564952
1054	6754	SSTR4	0.565021
1055	3586	IL10	0.565031
1056	6810	STX4	0.565067
1057	23243	ANKRD28	0.565098
1058	356	FASLG	0.565125
1059	6620	SNCB	0.565391
1060	4000	LMNA	0.565506
1061	6141	RPL18	0.565511
1062	27237	ARHGEF16	0.565511
1063	5078	PAX4	0.565716
1064	51179	HAO2	0.565762
1065	64146	PDF	0.565762
1066	140685	ZBTB46	0.565879
1067	92283	ZNF461	0.565885
1068	54665	RSBN1	0.565978
1069	10749	KIF1C	0.566026
1070	285489	DOK7	0.566047
1071	286207	C9orf117	0.566092
1072	10095	ARPC1B	0.566092
1073	92259	MRPS36	0.566142
1074	2689	GH2	0.56616
1075	5580	PRKCD	0.566277
1076	2395	FXN	0.566277
1077	7535	ZAP70	0.566277
1078	131540	ZDHHC19	0.56653
1079	10542	HBXIP	0.566534
1080	5214	PFKP	0.566621
1081	2005	ELK4	0.566626
1082	259	AMBP	0.566699
1083	4097	MAFG	0.566717
1084	23481	PES1	0.566735
1085	392392	OR1K1	0.566747
1086	598	BCL2L1	0.566765
1087	122060	SLAIN1	0.566864
1088	65987	KCTD14	0.566999
1089	3775	KCNK1	0.566999
1090	6713	SQLE	0.56702
1091	440279	UNC13C	0.567074
1092	8353	HIST1H3E	0.567094
1093	83903	GSG2	0.567097
1094	2213	FCGR2B	0.567106
1095	84260	TCHP	0.567139
1096	93474	ZNF670	0.567227
1097	8943	AP3D1	0.567349
1098	10046	MAMLD1	0.567349
1099	7455	ZAN	0.56735
1100	55237	VRTN	0.567362
1101	57088	PLSCR4	0.567387
1102	9123	SLC16A3	0.567387
1103	1294	COL7A1	0.567405
1104	85316	BAGE5	0.567472
1105	5609	MAP2K7	0.567619
1106	2523	FUT1	0.567718
1107	134145	FAM173B	0.567718
1108	221079	ARL5B	0.567843
1109	129303	TMEM150A	0.567861
1110	6894	TARBP1	0.567917
1111	6910	TBX5	0.567933
1112	9022	CLIC3	0.567985
1113	352909	DNAAF3	0.568005
1114	5724	PTAFR	0.56801
1115	5646	PRSS3	0.568015
1116	2887	GRB10	0.568055
1117	5996	RGS1	0.568082
1118	80324	PUS1	0.568101
1119	55966	AJAP1	0.56819
1120	23410	SIRT3	0.568221
1121	643736	LCA10	0.568226
1122	5395	PMS2	0.568309
1123	6750	SST	0.568322
1124	1621	DBH	0.568372
1125	123803	NTAN1	0.568385
1126	7277	TUBA4A	0.568472
1127	51281	ANKMY1	0.568568
1128	115727	RASGRP4	0.568578
1129	84077	C3orf20	0.568597
1130	1265	CNN2	0.568702
1131	10396	ATP8A1	0.568737
1132	23461	ABCA5	0.568771
1133	83900	KRTAP9-3	0.568797
1134	246181	AKR7L	0.56883
1135	54796	BNC2	0.56891
1136	10162	LPCAT3	0.56891
1137	91689	C22orf32	0.56891
1138	339345	NANOS2	0.56894
1139	27043	PELP1	0.56894
1140	51686	OAZ3	0.56897
1141	57447	NDRG2	0.56897
1142	55605	KIF21A	0.56901
1143	136332	LRGUK	0.569026
1144	11169	WDHD1	0.569036
1145	6239	RREB1	0.569105
1146	8560	DEGS1	0.569105
1147	414919	C8orf82	0.569135
1148	142910	LIPJ	0.569222
1149	54584	GNB1L	0.569341
1150	53905	DUOX1	0.569351
1151	1616	DAXX	0.569357
1152	8694	DGAT1	0.569357
1153	57169	ZNFX1	0.569357
1154	8343	HIST1H2BF	0.569364
1155	51075	TMX2	0.569577
1156	5524	PPP2R4	0.569686
1157	8291	DYSF	0.569686
1158	2619	GAS1	0.569815
1159	171425	CLYBL	0.569832
1160	344905	ATP13A5	0.569862
1161	84895	FAM73B	0.569894
1162	10403	NDC80	0.569899
1163	4808	NHLH2	0.569915
1164	7913	DEK	0.569979
1165	112	ADCY6	0.569986
1166	165082	GPR113	0.570003
1167	3384	ICAM2	0.570005
1168	23322	RPGRIP1L	0.570042
1169	348995	NUP43	0.570144
1170	10458	BAIAP2	0.570155
1171	286336	FAM78A	0.570161
1172	51249	TMEM69	0.570161
1173	253827	MSRB3	0.570222
1174	203611	CDY2B	0.570222
1175	8031	NCOA4	0.570222
1176	57719	ANO8	0.570223
1177	2516	NR5A1	0.570285
1178	9208	LRRFIP1	0.570336
1179	2627	GATA6	0.570342
1180	112495	GTF3C6	0.570344
1181	55851	PSENEN	0.570381
1182	83756	TAS1R3	0.570448
1183	56961	SHD	0.57067
1184	10308	ZNF267	0.570832
1185	3696	ITGB8	0.570833
1186	6480	ST6GAL1	0.570835
1187	26692	OR2W1	0.570889
1188	114908	TMEM123	0.570889
1189	256076	COL6A5	0.570889
1190	1104	RCC1	0.570943
1191	150368	FAM109B	0.570943
1192	1193	CLIC2	0.570999
1193	159963	SLC5A12	0.570999
1194	4051	CYP4F3	0.570999
1195	79853	TM4SF20	0.570999
1196	3489	IGFBP6	0.571109
1197	6614	SIGLEC1	0.571222
1198	9500	MAGED1	0.571222
1199	10244	RABEPK	0.571271
1200	23586	DDX58	0.571273
1201	494514	C18orf56	0.571289
1202	5042	PABPC3	0.571324
1203	51201	ZDHHC2	0.571324
1204	10273	STUB1	0.571387
1205	408029	C2orf27B	0.571625
1206	390191	OR5B12	0.571625
1207	54788	DNAJB12	0.571654
1208	501	ALDH7A1	0.571723
1209	387638	C10orf113	0.571825
1210	60489	APOBEC3G	0.571835
1211	84221	C21orf56	0.571863
1212	285148	IAH1	0.571923
1213	55835	CENPJ	0.571994
1214	24142	NAT6	0.572188
1215	9202	ZMYM4	0.57222
1216	8358	HIST1H3B	0.57225
1217	7694	ZNF135	0.572309
1218	173	AFM	0.572322
1219	84717	HDGFRP2	0.572322
1220	3087	HHEX	0.572347
1221	286	ANK1	0.572488
1222	9113	LATS1	0.572607
1223	4920	ROR2	0.572607
1224	340554	ZC3H12B	0.572738
1225	121551	BTBD11	0.572805
1226	4218	RAB8A	0.572814
1227	339123	JMJD8	0.572837
1228	7802	DNALI1	0.572837
1229	57184	FAM219B	0.572874
1230	151477	LINC00471	0.572878
1231	124599	CD300LB	0.573148
1232	55627	SMPD4	0.573148
1233	22933	SIRT2	0.573204
1234	50943	FOXP3	0.573204
1235	116496	FAM129A	0.573219
1236	861	RUNX1	0.573223
1237	57659	ZBTB4	0.573262
1238	6777	STAT5B	0.573297
1239	662	BNIP1	0.573305
1240	286187	PPP1R42	0.573431
1241	55138	FAM90A1	0.573508
1242	91614	DEPDC7	0.573508
1243	367	AR	0.573512
1244	8382	NME5	0.573605
1245	22843	PPM1E	0.573622
1246	5516	PPP2CB	0.573622
1247	23251	KIAA1024	0.573663
1248	51286	CEND1	0.573717
1249	84988	PPP1R16A	0.573838
1250	54991	C1orf159	0.573857
1251	57465	TBC1D24	0.573873
1252	768206	PRCD	0.573941
1253	5663	PSEN1	0.573984
1254	54328	GPR173	0.573989
1255	122046	TEX26	0.574107
1256	80117	ARL14	0.574221
1257	8890	EIF2B4	0.574224
1258	9972	NUP153	0.574282
1259	4851	NOTCH1	0.574282
1260	7431	VIM	0.574295
1261	54542	RC3H2	0.574373
1262	57333	RCN3	0.574447
1263	118924	FRA10AC1	0.574447
1264	116254	C6orf72	0.574472
1265	114335	CGB1	0.574543
1266	8082	SSPN	0.574543
1267	5533	PPP3CC	0.574606
1268	5890	RAD51B	0.57479
1269	144195	SLC2A14	0.574839
1270	5346	PLIN1	0.574922
1271	10953	TOMM34	0.574922
1272	1364	CLDN4	0.574979
1273	402135	OR5K2	0.574979
1274	142683	ITLN2	0.574979
1275	27333	GOLIM4	0.575068
1276	146691	TOM1L2	0.575068
1277	8288	EPX	0.575127
1278	55267	C22orf26	0.575198
1279	440097	DBX2	0.575198
1280	160777	CCDC60	0.575198
1281	1489	CTF1	0.575259
1282	22826	DNAJC8	0.575297
1283	201294	UNC13D	0.575317
1284	79033	ERI3	0.575373
1285	7727	ZNF174	0.575375
1286	10178	ODZ1	0.575407
1287	84166	NLRC5	0.575408
1288	81928	CABLES2	0.575464
1289	652968	GATSL3	0.575464
1290	10952	SEC61B	0.575571
1291	25	ABL1	0.5756
